# Using selection by non-antibiotic stressors to sensitize bacteria to antibiotics

**DOI:** 10.1101/628834

**Authors:** Jeff Maltas, Brian Krasnick, Kevin B. Wood

**Affiliations:** Department of Biophysics, University of Michigan, Ann Arbor, USA; Department of Physics, University of Michigan, Ann Arbor, USA

## Abstract

Bacterial resistance to one antibiotic is frequently accompanied by crossresistance to other drugs. Similarly, non-antibiotic selective forces, from biocides to osmotic stress, have been shown to decrease antibiotic susceptibility, often the result of shared, non-specific resistance mechanisms. On the other hand, evolved resistance to particular antibiotics may also be associated with increased *sensitivity* to other drugs, highlighting evolutionary constraints that could form the basis for novel anti-resistance strategies. While recent studies indicate this collateral sensitivity is common between antibiotics, much less is known about potentially sensitizing effects of non-antibiotic stressors. In this study, we use laboratory evolution to investigate adaptation of *E. faecalis*, an opportunistic bacterial pathogen, to a broad collection of environmental agents, ranging from antibiotics and biocides to extreme pH and osmotic stress. We find that non-antibiotic selection frequently leads to increased sensitivity to other conditions, including multiple antibiotics. Using population sequencing and whole genome sequencing of single isolates from the evolved populations, we identify multiple mutations in genes previously linked with resistance to the selecting conditions, including genes corresponding to known drug targets or multi-drug efflux systems previously tied to collateral sensitivity. Finally, we hypothesized based on the measured sensitivity profiles that sequential rounds of antibiotic and non-antibiotic selection may lead to hypersensitive populations by harnessing the orthogonal collateral effects of particular pairs of selective forces. To test this hypothesis, we show experimentally that populations evolved to a sequence of linezolid (an oxazolidinone antibiotic) and sodium benzoate (a common preservative) exhibit increased sensitivity to more stressors than adaptation to either condition alone. The results demonstrate how sequential adaptation to drug and non-drug environments can be used to sensitize bacterial to antibiotics and highlight new potential strategies for exploiting shared constraints governing adaptation to diverse environmental challenges.
