## Supplementary material for "Using selection by non-antibiotic stressors to sensitize bacteria to antibiotics": SI: Sequencing_VariantCalls

### Sheet: Population Sequencing
	Strain	Annotation	Description	Evidence type	Frequency	Gene	Mutation	Position	Location
	AMP	intergenic (‑49/‑117)	'lipase, putative/isochorismatase family protein'	'RA'	100	EF_3191 ← / → EF_3192	'C→G'	3065900	Chromosome
	AMP	R72C (CGT→TGT)	'pyrimidine operon regulatory protein PyrR'	'RA'	43.1	pyrR ←	'G→A'	1672065	Chromosome
	AMP	G451V (GGG→GTG)	'DNA mismatch repair protein HexA'	'RA'	31.7	hexA ←	'C→A'	3039749	Chromosome
	AMP	R175Q (CGG→CAG)	'sensor histidine kinase'	'RA'	93	EF_3290 →	'G→A'	3171913	Chromosome
	BASE	intergenic (‑110/‑147)	'conserved hypothetical protein/regulatory protein pfoR, putative'	'RA'	100	EF_0096 ← / → EF_0097	'C→A'	100963	Chromosome
	BASE	intergenic (‑38/‑25)	'recombination protein U/conserved hypothetical protein'	'RA'	100	recU ← / → EF_1150	'(A)8→9'	1120780	Chromosome
	BASE	intergenic (‑58/+140)	'carbonic anhydrase, putative/orotate phosphoribosyltransferase'	'RA'	100	EF_1711 ← / ← pyrE	'C→A'	1660638	Chromosome
	BASE	intergenic (‑95/‑120)	'catabolite control protein A/proline dipeptidase'	'RA'	100	ccpA ← / → pepQ‑2	'(T)5→4'	1690909	Chromosome
	BASE	intergenic (+633/+787)	'conserved hypothetical protein/malate dehydrogenase, decarboxylating'	'RA'	58.4	EF_1204 → / ← EF_1206	'G→T'	1170754	Chromosome
	BASE	Y30* (TAC→TAG)	'hypothetical protein'	'RA'	60.6	EF_1936 ←	'G→C'	1877114	Chromosome
	BASE	intergenic (‑12/+138)	'cation‑transporting ATPase, E1‑E2 family/sodium:dicarboxylate symporter family protein'	'RA'	94	EF_3014 ← / ← EF_3015	'C→A'	2893105	Chromosome
	CHX	G230V (GGG→GTG)	'cardiolipin synthetase, putative'	'RA'	100	EF_1608 ←	'C→A'	1564371	Chromosome
	CHX	N301K (AAC→AAA)	'ABC transporter, ATP‑binding/permease protein'	'RA'	100	EF_2227 →	'C→A'	2147056	Chromosome
	CHX	T941I (ACC→ATC)	'DNA‑directed RNA polymerase, beta‑prime subunit'	'RA'	100	rpoC ←	'G→A'	3105794	Chromosome
	CHX	K186N (AAA→AAC)	'conserved hypothetical protein'	'RA'	30.6	EF_1187 →	'A→C'	1155739	Chromosome
	CHX	D115Y (GAT→TAT)	'conserved hypothetical protein TIGR01555'	'RA'	68.3	EF_1456 →	'G→T'	1420836	Chromosome
	CHX	R204H (CGT→CAT)	'DegV family protein'	'RA'	38.9	EF_1570 →	'G→A'	1523416	Chromosome
	CHX	P375L (CCA→CTA)	'DAK2 domain protein'	'RA'	74.7	EF_3114 ←	'G→A'	2990315	Chromosome
	CIP	24 gene deletion	24 gene deletion (EF_tRNALeu3 → EF_1076)	'MC JC'	100	[EF_tRNALeu3]–[EF_1076]	'Δ22,778 bp'	1024337	Chromosome
	CIP	E86V (GAA→GTA)	'DNA topoisomerase IV, A subunit'	'RA'	100	parC ←	'T→A'	1573411	Chromosome
	CIP	intergenic (+27/‑275)	'hypothetical protein/phosphopentomutase'	'RA'	31.9	EF_0184 → / → deoB	'T→G'	180363	Chromosome
	DOX	Y58N (TAC→AAC)	'ribosomal protein S10'	'RA'	100	rpsJ →	'T→A'	198669	Chromosome
	DOX	H56R (CAT→CGT)	'ribosomal protein S10'	'RA'	87	rpsJ →	'A→G'	198664	Chromosome
	DOX	V7L (GTA→TTA)	aggregation substance PrgB	RA'	100	prgB →	G→T'	9978	pTEF2
	KCl	intergenic (+225/‑135)	'conserved hypothetical protein/hypothetical protein'	'RA'	100	EF_1096 → / → EF_1097	'T→G'	1065939	Chromosome
	KCl	P409L (CCT→CTT)	'sensory box histidine kinase VicK'	'RA'	100	vicK →	'C→T'	1161706	Chromosome
	KCl	M1M (ATG→CTG)	'UTP‑glucose‑1‑phosphate uridylyltransferase'	'RA'	100	galU ←	'T→G'	1694361	Chromosome
	KCl	I79I (ATT→ATA)	'SPFH domain/Band 7 family protein'	'RA'	100	EF_1789 ←	'A→T'	1732690	Chromosome
	KCl	E225 (GAA→TAA)	'hypothetical protein'	'RA'	100	EF_2348 ←	'C→A'	2271435	Chromosome
	KCl	K82T (AAA→ACA)	'transcriptional regulator, MarR family'	'RA'	100	EF_2886 ←	'T→G'	2763933	Chromosome
	KCl	I187T (ATT→ACT)	'recA protein'	'RA'	100	recA ←	'A→G'	3044958	Chromosome
	KCl	intergenic (+84/‑250)	'cation‑transporting ATPase, E1‑E2 family/potassium uptake protein'	'RA'	40.6	EF_0871 → / → EF_0872	'T→G'	832665	Chromosome
	KCl	R64C (CGT→TGT)	'glutamine synthetase, type I'	'RA'	36	glnA ←	'G→A'	2067823	Chromosome
	LZD	G172R (GGA→AGA)	'conserved hypothetical protein'	'RA'	100	EF_1414 ←	'C→T'	1394458	Chromosome
	LZD	intergenic (+139/+54)	'aggregation substance, putative/membrane protein, putative'	'RA'	34.1	EF_0149 → / ← EF_0150	'G→A'	150506	Chromosome
	LZD	G6V (GGG→GTG)	'conserved domain protein'	'RA'	66.6	EF_0797 ←	'C→A'	757984	Chromosome
	LZD	intergenic (+66/‑268)	'cation‑transporting ATPase, E1‑E2 family/potassium uptake protein'	'RA'	33.8	EF_0871 → / → EF_0872	'A→C'	832647	Chromosome
	LZD	intergenic (+84/‑250)	'cation‑transporting ATPase, E1‑E2 family/potassium uptake protein'	'RA'	49.4	EF_0871 → / → EF_0872	'T→G'	832665	Chromosome
	LZD	P178S (CCA→TCA)	aggregation substance PrgB	RA	78.8	prgB →	C→T	10491	pTEF2
	NaBz	R375C (CGT→TGT)	'penicillin‑binding protein 1A'	'RA'	100	EF_1148 ←	'G→A'	1118961	Chromosome
	NaBz	G213C (GGT→TGT)	'ATP synthase F1, beta subunit'	'RA'	100	atpD ←	'C→A'	2525153	Chromosome
	NaBz	intergenic (+66/‑268)	'cation‑transporting ATPase, E1‑E2 family/potassium uptake protein'	'RA'	32.6	EF_0871 → / → EF_0872	'A→C'	832647	Chromosome
	NaBz	intergenic (+71/‑263)	'cation‑transporting ATPase, E1‑E2 family/potassium uptake protein'	'RA'	31.2	EF_0871 → / → EF_0872	'T→G'	832652	Chromosome
	NaCl	coding (7‑49/177 nt)	'conserved hypothetical protein'	'JC'	89.6	EF_2604 ←	'Δ43 bp'	2522056	Chromosome
	NaCl	N119K (AAT→AAG)	'sensory box histidine kinase VicK'	'RA'	100	vicK →	'T→G'	1160837	Chromosome
	NaCl	M242L (ATG→TTG)	'transcriptional regulator CodY'	'RA'	100	codY ←	'T→A'	1597332	Chromosome
	NaCl	T68N (ACC→AAC)	'transcriptional regulator, MarR family'	'RA'	100	EF_2886 ←	'G→T'	2763975	Chromosome
	SPT	coding (367/897 nt)	'UTP‑glucose‑1‑phosphate uridylyltransferase'	'RA'	91.8	galU ←	'+G'	1693995	Chromosome
	TCS	V25F (GTT→TTT)	'ribosomal protein S5'	'RA'	100	rpsE →	'G→T'	206738	Chromosome
	TCS	L11I (CTA→ATA)	'conserved hypothetical protein'	'RA'	100	EF_0142 →	'C→A'	140280	Chromosome
	TCS	G215C (GGT→TGT)	'enoyl‑(acyl‑carrier‑protein) reductase'	'RA'	100	fabI ←	'C→A'	267669	Chromosome
	TCS	coding (198/249 nt)	'hypothetical protein'	'RA'	100	EF_1972 ←	'Δ1 bp'	1910211	Chromosome
	TCS	intergenic (+347/‑367)	'cell division protein DivIVA, putative/conserved hypothetical protein'	'RA'	37.9	EF_1151 → / → EF_1152	'C→T'	1122198	Chromosome
	TCS	V423V (GTG→GTT)	'hypothetical protein'	'RA'	34	EF_3074 ←	'C→A'	2945976	Chromosome

### Sheet: Clonal Sequencing
	Strain	Annotation	Description	Evidence type	Gene	Mutation	Position	Location
	AMP	intergenic (‑49/‑117)	'lipase, putative/isochorismatase family protein'	'RA'	EF_3191 ← / → EF_3192	'C→G'	3065900	Chromosome
	AMP	R175Q (CGG→CAG)	'sensor histidine kinase'	'RA'	EF_3290 →	'G→A'	3171913	Chromosome
	BASE	intergenic (‑110/‑147)	'conserved hypothetical protein/regulatory protein pfoR, putative'	'RA'	EF_0096 ← / → EF_0097	'C→A'	100963	Chromosome
	BASE	intergenic (‑38/‑25)	'recombination protein U/conserved hypothetical protein'	'RA'	recU ← / → EF_1150	'(A)8→9'	1120780	Chromosome
	BASE	intergenic (‑58/+140)	'carbonic anhydrase, putative/orotate phosphoribosyltransferase'	'RA'	EF_1711 ← / ← pyrE	'C→A'	1660638	Chromosome
	BASE	intergenic (‑95/‑120)	'catabolite control protein A/proline dipeptidase'	'RA'	ccpA ← / → pepQ‑2	'(T)5→4'	1690909	Chromosome
	BASE	intergenic (‑12/+138)	'cation‑transporting ATPase, E1‑E2 family/sodium:dicarboxylate symporter family protein'	'RA'	EF_3014 ← / ← EF_3015	'C→A'	2893105	Chromosome
	CHX	G230V (GGG→GTG)	'cardiolipin synthetase, putative'	'RA'	EF_1608 ←	'C→A'	1564371	Chromosome
	CHX	N301K (AAC→AAA)	'ABC transporter, ATP‑binding/permease protein'	'RA'	EF_2227 →	'C→A'	2147056	Chromosome
	CHX	T941I (ACC→ATC)	'DNA‑directed RNA polymerase, beta‑prime subunit'	'RA'	rpoC ←	'G→A'	3105794	Chromosome
	CHX	D115Y (GAT→TAT)	'conserved hypothetical protein TIGR01555'	'RA'	EF_1456 →	'G→T'	1420836	Chromosome
	CHX	P375L (CCA→CTA)	'DAK2 domain protein'	'RA'	EF_3114 ←	'G→A'	2990315	Chromosome
	CIP	24 gene deletion	24 gene deletion (EF_tRNALeu3 → EF_1076)	'MC JC'	[EF_tRNALeu3]–[EF_1076]	'Δ22,778 bp'	1024337	Chromosome
	CIP	E86V (GAA→GTA)	'DNA topoisomerase IV, A subunit'	'RA'	parC ←	'T→A'	1573411	Chromosome
	DOX	Y58N (TAC→AAC)	'ribosomal protein S10'	'RA'	rpsJ →	'T→A'	198669	Chromosome
	DOX	H56R (CAT→CGT)	'ribosomal protein S10'	'RA'	rpsJ →	'A→G'	198664	Chromosome
	DOX	V7L (GTA→TTA)	aggregation substance PrgB	RA'	prgB →	G→T'	9978	pTEF2
	KCL	intergenic (+225/‑135)	'conserved hypothetical protein/hypothetical protein'	'RA'	EF_1096 → / → EF_1097	'T→G'	1065939	Chromosome
	KCl	P409L (CCT→CTT)	'sensory box histidine kinase VicK'	'RA'	vicK →	'C→T'	1161706	Chromosome
	KCl	M1M (ATG→CTG)	'UTP‑glucose‑1‑phosphate uridylyltransferase'	'RA'	galU ←	'T→G'	1694361	Chromosome
	KCl	I79I (ATT→ATA)	'SPFH domain/Band 7 family protein'	'RA'	EF_1789 ←	'A→T'	1732690	Chromosome
	KCl	E225 (GAA→TAA)	'hypothetical protein'	'RA'	EF_2348 ←	'C→A'	2271435	Chromosome
	KCl	K82T (AAA→ACA)	'transcriptional regulator, MarR family'	'RA'	EF_2886 ←	'T→G'	2763933	Chromosome
	KCl	I187T (ATT→ACT)	'recA protein'	'RA'	recA ←	'A→G'	3044958	Chromosome
	LZD	G172R (GGA→AGA)	'conserved hypothetical protein'	'RA'	EF_1414 ←	'C→T'	1394458	Chromosome
	NaBz	R375C (CGT→TGT)	'penicillin‑binding protein 1A'	'RA'	EF_1148 ←	'G→A'	1118961	Chromosome
	NaBz	G213C (GGT→TGT)	'ATP synthase F1, beta subunit'	'RA'	atpD ←	'C→A'	2525153	Chromosome
	NaCl	N119K (AAT→AAG)	'sensory box histidine kinase VicK'	'RA'	vicK →	'T→G'	1160837	Chromosome
	NaCl	M242L (ATG→TTG)	'transcriptional regulator CodY'	'RA'	codY ←	'T→A'	1597332	Chromosome
	NaCl	T68N (ACC→AAC)	'transcriptional regulator, MarR family'	'RA'	EF_2886 ←	'G→T'	2763975	Chromosome
	NaCl	coding (367/897 nt)	'UTP‑glucose‑1‑phosphate uridylyltransferase'	'RA'	galU ←	'+G'	1693995	Chromosome
	SPT	V25F (GTT→TTT)	'ribosomal protein S5'	'RA'	rpsE →	'G→T'	206738	Chromosome
	TCS	L11I (CTA→ATA)	'conserved hypothetical protein'	'RA'	EF_0142 →	'C→A'	140280	Chromosome
	TCS	G215C (GGT→TGT)	'enoyl‑(acyl‑carrier‑protein) reductase'	'RA'	fabI ←	'C→A'	267669	Chromosome
	TCS	coding (198/249 nt)	'hypothetical protein'	'RA'	EF_1972 ←	'Δ1 bp'	1910211	Chromosome
